# Intersection of transient cell states with stable cell types in hippocampus

**DOI:** 10.1101/2025.10.17.683151

**Authors:** Jack A Olmstead, Lauren E King, Brenda L Bloodgood

**Affiliations:** Neurosciences Graduate Program; Medical Scientist Training Program; Department of Neurobiology, School of Biological Sciences; UC San Diego School of Medicine, La Jolla, CA, United States

## Abstract

The transcriptome of a brain cell encodes both its stable identity and its dynamic responses to environmental stimuli. While significant progress has been made in categorizing cell types within the brain, deciphering to what extent transcriptional identity and transcriptional state are related remains a major technical and conceptual challenge. Here, we present a single-nucleus RNA-sequencing atlas of the mouse hippocampus spanning physiological and pathological stimuli and multiple circadian phases, enabling unified analysis of activity-, circadian-, and cell-type-dependent transcriptional programs. Taxonomically assigned cell types are largely stable despite the induction of different activity states, with a notable exception in the dentate gyrus. Activity and circadian rhythm each drive robust, largely nonoverlapping transcriptional responses, with convergent regulation on genes involved in specific pathways, including endocannabinoid signaling, excitability, and chromatin remodeling. These results underscore the necessity of integrating cell-type taxonomy with transcriptional state to capture how diverse cell types respond to experience.
