## Supplemental Item 1 for "Intersection of transient cell states with stable cell types in hippocampus"

sample_num	sample	activity_condition	age	sex	hemisphere	ZT	nuclei	016 CA1-ProS Glut	025 CA2-FC-IG Glut	017 CA3 Glut	023 SUB-ProS Glut	031 CT SUB Glut	033 NP SUB Glut	037 DG Glut	053 Sst Gaba	052 Pvalb Gaba	051 Pvalb chandelier Gaba	046 Vip Gaba	047 Sncg Gaba	049 Lamp5 Gaba	050 Lamp5 Lhx6 Gaba	048 RHP-COA Ndnf Gaba	038 DG-PIR Ex IMN	319 Astro-TE NN	327 Oligo NN	326 OPC NN	334 Microglia NN
1	ZT0_SE1	SE	30	M	R	ZT0	2009	458	12	0	132	68	95	172	50	41	1	24	7	11	18	10	15	282	259	103	21
2	ZT0_SE2	SE	30	F	R	ZT0	1997	484	15	0	147	56	99	87	51	53	5	33	10	9	18	10	4	304	273	109	29
3	ZT0_SE3	SE	30	F	L	ZT0	1516	440	22	0	154	37	102	46	51	39	1	16	7	2	10	6	0	262	198	87	8
4	ZT0_SE4	SE	30	M	L	ZT0	1390	449	14	25	32	26	32	159	32	17	4	17	7	6	21	15	14	201	174	61	9
5	ZT12_SE1	SE	30	M	R	ZT12	1283	347	0	0	137	38	80	57	35	19	4	8	5	4	6	4	3	215	133	66	61
6	ZT12_SE2	SE	30	F	R	ZT12	970	260	3	0	71	24	58	32	21	23	4	3	0	1	5	4	3	196	127	76	4
7	ZT12_SE3	SE	30	M	L	ZT12	1403	399	12	3	112	43	70	88	28	26	5	14	10	3	19	16	6	202	140	56	6
8	ZT16_SE1	SE	28	F	R	ZT16	2053	478	12	6	133	54	96	133	52	43	5	15	12	9	15	11	6	251	288	111	32
9	ZT16_SE2	SE	28	M	R	ZT16	2174	508	15	28	140	17	67	352	49	37	8	28	10	12	21	21	23	250	317	108	65
10	ZT16_SE3	SE	28	F	L	ZT16	1968	321	1	0	137	60	78	0	56	61	1	14	11	19	6	9	0	220	287	95	48
11	ZT16_SE4	SE	28	M	L	ZT16	1821	450	7	35	130	38	59	287	39	42	8	19	4	2	9	5	33	177	183	101	1
12	ZT4_SE1	SE	28	M	R	ZT4	1708	358	4	0	124	75	86	63	44	49	2	22	8	6	8	6	2	240	216	93	1
13	ZT4_SE2	SE	28	F	R	ZT4	2526	785	3	0	183	64	106	132	59	75	7	32	10	12	23	17	13	353	310	134	81
14	ZT4_SE3	SE	29	M	L	ZT4	1972	402	23	53	118	44	72	228	60	38	2	15	10	11	18	8	25	223	226	89	4
15	ZT4_SE4	SE	29	F	L	ZT4	2218	614	21	1	153	79	103	71	59	71	3	22	11	5	6	8	0	274	260	99	51
16	ZT0_30m1	EE30m	30	F	R	ZT0	1759	407	23	5	81	61	65	223	47	36	4	14	9	7	18	8	32	250	175	87	34
17	ZT0_30m2	EE30m	30	F	L	ZT0	2005	506	13	1	173	61	117	198	46	53	6	12	9	6	13	9	18	259	283	110	13
18	ZT0_30m3	EE30m	30	M	R	ZT0	1707	465	23	0	97	29	83	182	27	41	10	22	6	14	21	8	16	265	236	100	13
19	ZT0_30m4	EE30m	30	M	L	ZT0	2620	751	9	0	190	66	141	262	69	73	3	26	15	10	16	16	11	366	337	132	5
20	ZT12_30m1	EE30m	32	M	R	ZT12	1480	390	12	6	114	34	79	108	30	34	1	18	13	4	17	4	2	204	217	82	30
21	ZT12_30m2	EE30m	32	F	R	ZT12	1689	517	9	6	145	21	76	210	47	39	4	19	7	10	16	14	5	239	192	91	6
22	ZT12_30m3	EE30m	32	M	L	ZT12	1328	223	15	4	103	38	52	166	29	44	0	13	10	0	5	7	7	197	173	81	1
23	ZT16_30m1	EE30m	28	M	R	ZT16	2182	644	19	8	140	12	99	206	49	23	7	22	13	5	15	12	16	315	340	110	71
24	ZT16_30m2	EE30m	28	F	R	ZT16	2452	422	0	0	157	91	95	133	57	64	3	24	7	12	13	15	10	281	320	106	6
25	ZT16_30m3	EE30m	29	F	L	ZT16	2147	545	0	1	209	50	107	92	52	60	11	28	13	3	12	11	3	281	250	111	43
26	ZT16_30m4	EE30m	29	M	L	ZT16	2398	628	30	38	161	39	74	272	50	56	2	26	13	11	31	27	8	305	310	133	96
27	ZT4_30m1	EE30m	28	M	R	ZT4	1428	215	12	51	43	19	34	346	26	19	1	9	3	7	23	11	40	187	171	72	11
28	ZT4_30m2	EE30m	28	F	R	ZT4	1724	396	21	81	67	22	56	298	37	27	7	16	6	11	12	14	35	231	195	73	59
29	ZT4_30m3	EE30m	29	F	L	ZT4	1927	374	29	79	82	22	43	529	29	20	5	12	6	7	24	2	74	210	211	72	44
30	ZT4_30m4	EE30m	29	M	L	ZT4	2517	636	21	53	200	60	120	104	65	62	7	32	16	9	22	16	27	317	338	127	77
31	ZT0_6h1	EE6h	29	F	R	ZT0	1268	218	0	0	116	39	58	58	43	46	1	30	5	5	8	20	4	241	90	74	5
32	ZT0_6h2	EE6h	29	M	R	ZT0	2018	428	10	20	117	57	76	260	41	40	1	13	4	11	13	7	27	292	267	97	4
33	ZT0_6h3	EE6h	29	F	R	ZT0	2697	715	35	2	196	58	131	115	60	68	6	41	15	5	20	11	19	383	392	138	59
34	ZT12_6h1	EE6h	31	M	L	ZT12	2209	582	2	1	122	48	79	234	37	51	2	19	9	8	20	16	19	320	309	104	110
35	ZT12_6h2	EE6h	31	F	R	ZT12	2037	543	40	34	146	41	76	183	45	51	7	22	14	7	14	14	7	268	257	86	22
36	ZT12_6h3	EE6h	31	F	L	ZT12	2439	695	26	19	212	62	97	87	66	67	4	26	13	14	18	10	4	312	344	116	44
37	ZT16_6h1	EE6h	32	F	R	ZT16	1800	508	1	1	122	56	93	83	35	39	6	19	7	8	14	5	1	268	283	113	50
38	ZT16_6h2	EE6h	32	F	L	ZT16	1995	602	28	0	145	58	105	38	47	50	4	21	10	5	19	13	0	283	290	115	49
39	ZT16_6h3	EE6h	32	M	R	ZT16	2151	543	24	4	178	52	101	314	45	56	4	24	11	7	15	11	32	239	254	94	17
40	ZT4_6h1	EE6h	28	F	R	ZT4	1999	330	22	32	86	48	64	311	52	30	3	22	11	7	11	10	50	267	230	104	4
41	ZT4_6h2	EE6h	28	F	R	ZT4	1699	391	23	27	121	44	90	186	35	25	2	13	8	3	14	6	28	246	247	112	28
42	ZT4_6h3	EE6h	28	M	L	ZT4	2416	871	39	53	181	44	94	39	72	52	3	26	17	7	22	36	5	322	289	117	73
43	KA_30m1	KA30m	29	F	R	NA	174	32	0	0	12	7	7	17	0	0	0	0	0	0	0	0	0	31	25	18	1
44	KA_30m2	KA30m	29	M	L	NA	2027	643	14	16	116	41	85	103	60	33	2	19	10	7	14	15	4	290	263	110	23
45	KA_30m3	KA30m	29	F	L	NA	1543	286	13	52	87	46	43	234	39	24	1	11	8	4	17	10	29	187	234	99	4
46	KA_6h1	KA6h	29	F	L	NA	2652	781	13	1	62	45	66	425	41	27	4	19	1	7	13	10	31	388	333	120	12
47	KA_6h2	KA6h	29	M	L	NA	1969	439	17	80	100	20	60	328	39	27	1	20	6	6	19	11	63	293	258	114	18
48	KA_6h3	KA6h	29	F	R	NA	3602	900	30	95	249	72	148	530	74	63	4	37	2	12	39	8	45	456	440	203	33
